# Rethinking mortality rates in men and women: do men age faster?

**DOI:** 10.1101/179846

**Authors:** Peter Lenart, Daniela Kuruczova, Peter K. Joshi, Julie Bienertová-Vašků

## Abstract

Women on average live longer than men, which seems to suggest that women also age slower than men. However, the potential difference in the pace of aging between the sexes is a relatively controversial topic, and both positions, i.e. “men age faster” and “men and women age at the same pace”, have found some support. We therefore employ parametric models previously established in model organisms as well as two nonparametric approaches to compare the pace of aging between the sexes using freely available mortality data from 13 developed countries. Our results support the hypothesis that men age faster than women while also suggesting that the difference is small and that from a practical standpoint male mortality rates behave similarly to the mortality rates of women approximately eight years their senior.
