## Supplementary material for "Rethinking mortality rates in men and women: do men age faster?"

### Sheet: G
Results of Gompertz model
country	MRDT.M	MRDT.F	p.B	M.A	M.B	F.A	F.B	miss.years	year
Australia	9.80627	9.36232	0.171135	9.74334e-05	0.0706841	4.93821e-05	0.0740359		1950
Belgium	9.57682	10.5687	0.0216427	0.000132724	0.0723776	0.000104783	0.0655846		1950
Canada	9.63378	8.81604	0.00340225	0.000105438	0.0719497	4.54388e-05	0.0786234	2012, 2013, 2014	1950
France	11.4096	11.3234	0.791736	0.000270385	0.0607511	0.000112752	0.0612135		1950
Italy	9.40597	9.68882	0.119652	9.03714e-05	0.0736923	5.38503e-05	0.0715409	2013, 2014	1950
Japan	9.20212	10.9436	2.56209e-09	8.77132e-05	0.0753247	7.76197e-05	0.0633382		1950
Netherlands	9.07405	9.25295	0.481963	7.97012e-05	0.0763878	6.13539e-05	0.0749109		1950
Portugal	11.451	12.3931	0.0493603	0.000262872	0.0605314	0.000145934	0.0559301		1950
Sweden	9.62576	9.02459	0.107052	9.45558e-05	0.0720096	4.69553e-05	0.0768065		1950
Switzerland	10.5358	10.3208	0.626694	0.000138746	0.06579	6.98274e-05	0.06716		1950
United Kingdom	9.18931	9.10458	0.638556	9.13771e-05	0.0754297	5.75082e-05	0.0761317	2014	1950
USA	10.6542	9.26833	4.83236e-13	0.000223199	0.0650588	7.36399e-05	0.0747866		1950
West Germany	9.28347	9.51796	0.134539	0.000114669	0.0746646	6.89425e-05	0.0728252		1950
Australia	10.0322	9.07372	0.00502897	0.00010305	0.0690924	4.21811e-05	0.0763907		1951
Belgium	9.91249	9.97245	0.879216	0.000150607	0.0699266	8.72127e-05	0.0695062		1951
Canada	9.73435	8.92536	0.0189805	0.000108603	0.0712063	4.72866e-05	0.0776604	2012, 2013, 2014	1951
France	11.4363	11.1275	0.282608	0.000270093	0.0606093	0.000107284	0.0622912		1951
Italy	9.68906	9.6743	0.948152	0.000100616	0.0715392	5.27976e-05	0.0716483	2013, 2014	1951
Japan	9.18245	10.8361	2.66128e-07	8.49399e-05	0.0754861	7.37417e-05	0.0639665		1951
Netherlands	9.31493	9.15609	0.559881	8.75377e-05	0.0744125	5.84166e-05	0.0757034		1951
Portugal	11.5485	12.9018	0.0131835	0.000270563	0.0600207	0.000162635	0.0537247		1951
Sweden	9.68448	9.17244	0.128583	9.62607e-05	0.071573	4.97071e-05	0.0755684		1951
Switzerland	10.6417	10.4244	0.612344	0.000138622	0.0651353	7.33105e-05	0.0664927		1951
United Kingdom	9.07569	9.11495	0.819434	8.64861e-05	0.0763741	5.69718e-05	0.0760451	2014	1951
USA	10.667	9.25376	5.78189e-10	0.000226655	0.0649805	7.33296e-05	0.0749044		1951
West Germany	9.39381	9.60725	0.182502	0.000119394	0.0737877	7.04161e-05	0.0721483		1951
Australia	10.4188	10.1899	0.604453	0.000119585	0.0665286	6.41711e-05	0.0680229		1952
Belgium	9.54365	9.59183	0.887559	0.000127999	0.0726291	7.43624e-05	0.0722643		1952
Canada	10.0663	9.00145	0.00244204	0.000121262	0.0688581	4.82601e-05	0.077004	2012, 2013, 2014	1952
France	11.1304	11.2324	0.700293	0.000249579	0.0622752	0.000109928	0.0617099		1952
Italy	9.72485	9.66779	0.816677	9.84417e-05	0.0712759	5.21185e-05	0.0716966	2013, 2014	1952
Japan	9.15798	10.5897	3.37247e-06	8.15313e-05	0.0756877	6.61852e-05	0.065455		1952
Netherlands	9.72194	10.1947	0.3503	0.0001209	0.0712972	9.69532e-05	0.0679909	2014	1952
Portugal	11.8168	12.7577	0.0963994	0.000292852	0.0586576	0.000151838	0.0543317		1952
Sweden	9.59409	9.70427	0.812805	9.16201e-05	0.0722473	5.8085e-05	0.0714271		1952
Switzerland	10.166	9.72006	0.420732	0.000112921	0.068183	5.53855e-05	0.071311		1952
United Kingdom	9.38644	8.90088	0.0196151	9.72229e-05	0.0738456	5.07573e-05	0.077874	2014	1952
USA	10.7191	9.19958	1.06235e-10	0.000233074	0.0646647	7.2373e-05	0.0753455		1952
West Germany	9.24646	9.42178	0.219348	0.000111404	0.0749635	6.42379e-05	0.0735686		1952
Australia	10.2672	10.0238	0.592442	0.00011121	0.0675106	6.10062e-05	0.0691503		1953
Belgium	9.5991	10.2689	0.137488	0.000132299	0.0722096	9.45554e-05	0.0674998		1953
Canada	10.4409	9.09771	0.00013271	0.000135043	0.0663878	5.0977e-05	0.0761892	2012, 2013, 2014	1953
France	11.2982	11.1138	0.53616	0.00026121	0.0613501	0.0001062	0.0623679		1953
Italy	9.88269	9.49007	0.0984701	0.000102647	0.0701375	4.84153e-05	0.0730392	2013, 2014	1953
Japan	9.17988	10.5586	2.46644e-05	8.11982e-05	0.0755072	6.50566e-05	0.0656478		1953
Netherlands	8.83836	9.04637	0.492031	6.91153e-05	0.0784249	5.66962e-05	0.0766216		1953
Portugal	11.8642	13.7527	0.00242078	0.000307179	0.0584232	0.000189516	0.0504008		1953
Sweden	10.3549	10.4419	0.885	0.000117274	0.0669389	7.53464e-05	0.0663811	2014	1953
Switzerland	11.0094	9.56994	0.0119946	0.00014579	0.0629593	5.19978e-05	0.0724297		1953
United Kingdom	9.34128	9.24578	0.639913	9.62128e-05	0.0742026	5.9385e-05	0.074969	2014	1953
USA	10.7253	9.24651	7.64957e-07	0.000232438	0.0646274	7.4084e-05	0.0749631		1953
West Germany	9.14902	9.54622	0.00701391	0.000105446	0.0757619	6.67078e-05	0.0726096		1953
Australia	11.0953	10.0414	0.0557187	0.000142437	0.0624721	5.9004e-05	0.069029		1954
Belgium	9.88341	9.66101	0.57171	0.00013892	0.0701324	7.35287e-05	0.0717468		1954
Canada	10.6384	8.65224	1.80348e-06	0.000143021	0.0651549	4.09222e-05	0.0801119	2012, 2013, 2014	1954
France	11.2556	11.17	0.779483	0.000253344	0.0615825	0.000108066	0.0620544		1954
Italy	10.1121	9.64934	0.131158	0.000108311	0.0685465	5.07861e-05	0.0718337	2013, 2014	1954
Japan	9.0972	10.5597	1.32335e-05	7.60605e-05	0.0761935	6.34511e-05	0.065641		1954
Netherlands	9.17642	9.43917	0.446933	8.01094e-05	0.0755357	6.61053e-05	0.0734331		1954
Portugal	12.474	12.9954	0.498873	0.000346815	0.0555676	0.000153296	0.0533378		1954
Sweden	10.5335	9.35291	0.0670552	0.000117826	0.0658038	5.03116e-05	0.0741103		1954
Switzerland	10.9948	10.4467	0.439761	0.00014628	0.0630432	6.88911e-05	0.0663511		1954
United Kingdom	9.32045	9.19538	0.600001	9.34612e-05	0.0743684	5.79529e-05	0.0753799	2014	1954
USA	10.9456	9.33214	8.14312e-07	0.000246734	0.0633264	7.73705e-05	0.0742753		1954
West Germany	9.42985	9.25398	0.267245	0.000116757	0.0735056	5.85782e-05	0.0749026		1954
