## Supplementary material for "Rethinking mortality rates in men and women: do men age faster?"

### Sheet: Vysledky
Country	year	M.der.mean	M.der.median	F.der.mean	F.der.median
Australia	1950	0.000228688	0.000159942	0.000147132	0.000125887
Belgium	1950	0.000342022	0.000352304	0.000179837	0.000169315
Canada	1950	0.000250277	0.000218678	0.000171094	0.000145019
France	1950	0.000330715	0.000315838	0.000141843	0.000131856
Italy	1950	0.000254072	0.000207371	0.000132782	0.000112202
Japan	1950	0.000280495	0.000272529	0.000111756	0.000115715
Netherlands	1950	0.000276803	0.000248044	0.000193042	0.000185951
Portugal	1950	0.000308814	0.000288191	0.000132272	0.000117725
Sweden	1950	0.000241536	0.000171144	0.000168288	0.000152031
Switzerland	1950	0.000239597	0.000171879	0.000125909	0.000126529
United Kingdom	1950	0.000289085	0.000274844	0.000192722	0.000174296
USA	1950	0.000367954	0.000274189	0.000231395	0.000200411
West Germany	1950	0.00035414	0.000299033	0.000191838	0.000154347
Australia	1951	0.000228688	0.000159942	0.000147132	0.000125887
Belgium	1951	0.000342022	0.000352304	0.000179837	0.000169315
Canada	1951	0.000250277	0.000218678	0.000171094	0.000145019
France	1951	0.000330715	0.000315838	0.000141843	0.000131856
Italy	1951	0.000254072	0.000207371	0.000132782	0.000112202
Japan	1951	0.000280495	0.000272529	0.000111756	0.000115715
Netherlands	1951	0.000276803	0.000248044	0.000193042	0.000185951
Portugal	1951	0.000308814	0.000288191	0.000132272	0.000117725
Sweden	1951	0.000241536	0.000171144	0.000168288	0.000152031
Switzerland	1951	0.000239597	0.000171879	0.000125909	0.000126529
United Kingdom	1951	0.000289085	0.000274844	0.000192722	0.000174296
USA	1951	0.000367954	0.000274189	0.000231395	0.000200411
West Germany	1951	0.00035414	0.000299033	0.000191838	0.000154347
Australia	1952	0.000228688	0.000159942	0.000147132	0.000125887
Belgium	1952	0.000342022	0.000352304	0.000179837	0.000169315
Canada	1952	0.000250277	0.000218678	0.000171094	0.000145019
France	1952	0.000330715	0.000315838	0.000141843	0.000131856
Italy	1952	0.000254072	0.000207371	0.000132782	0.000112202
Japan	1952	0.000280495	0.000272529	0.000111756	0.000115715
Netherlands	1952	0.000276803	0.000248044	0.000193042	0.000185951
Portugal	1952	0.000308814	0.000288191	0.000132272	0.000117725
Sweden	1952	0.000241536	0.000171144	0.000168288	0.000152031
Switzerland	1952	0.000239597	0.000171879	0.000125909	0.000126529
United Kingdom	1952	0.000289085	0.000274844	0.000192722	0.000174296
USA	1952	0.000367954	0.000274189	0.000231395	0.000200411
West Germany	1952	0.00035414	0.000299033	0.000191838	0.000154347
Australia	1953	0.000228688	0.000159942	0.000147132	0.000125887
Belgium	1953	0.000342022	0.000352304	0.000179837	0.000169315
Canada	1953	0.000250277	0.000218678	0.000171094	0.000145019
France	1953	0.000330715	0.000315838	0.000141843	0.000131856
Italy	1953	0.000254072	0.000207371	0.000132782	0.000112202
Japan	1953	0.000280495	0.000272529	0.000111756	0.000115715
Netherlands	1953	0.000276803	0.000248044	0.000193042	0.000185951
Portugal	1953	0.000308814	0.000288191	0.000132272	0.000117725
Sweden	1953	0.000241536	0.000171144	0.000168288	0.000152031
Switzerland	1953	0.000239597	0.000171879	0.000125909	0.000126529
United Kingdom	1953	0.000289085	0.000274844	0.000192722	0.000174296
USA	1953	0.000367954	0.000274189	0.000231395	0.000200411
West Germany	1953	0.00035414	0.000299033	0.000191838	0.000154347
Australia	1954	0.000228688	0.000159942	0.000147132	0.000125887
Belgium	1954	0.000342022	0.000352304	0.000179837	0.000169315
Canada	1954	0.000250277	0.000218678	0.000171094	0.000145019
France	1954	0.000330715	0.000315838	0.000141843	0.000131856
Italy	1954	0.000254072	0.000207371	0.000132782	0.000112202
Japan	1954	0.000280495	0.000272529	0.000111756	0.000115715
Netherlands	1954	0.000276803	0.000248044	0.000193042	0.000185951
Portugal	1954	0.000308814	0.000288191	0.000132272	0.000117725
Sweden	1954	0.000241536	0.000171144	0.000168288	0.000152031
Switzerland	1954	0.000239597	0.000171879	0.000125909	0.000126529
United Kingdom	1954	0.000289085	0.000274844	0.000192722	0.000174296
USA	1954	0.000367954	0.000274189	0.000231395	0.000200411
West Germany	1954	0.00035414	0.000299033	0.000191838	0.000154347
