## Supplementary material for "Rethinking mortality rates in men and women: do men age faster?"

### Sheet: Sheet1
Average Difference at 50	Average change in diff	Country
7.7	-0.728288	Australia
6.9	1.72669	Belgium
6.6	0.444158	Canada
12.4	1.71032	France
8.6	0.156051	Italy
7.9	3.54726	Japan
3.5	1.28455	Netherlands
13.6	2.30866	Portugal
6	0.0543001	Sweden
9.3	-1.30093	Switzerland
5.2	1.31932	United Kingdom
10	-2.02895	USA
7.9	0.678884	West Germany

### Sheet: Sheet2
Average Difference at 50	Average Difference at 60	Average change in diff	Country
7.68657	6.95828	-0.728288	Australia
6.94836	8.67506	1.72669	Belgium
6.56499	7.00914	0.444158	Canada
12.4476	14.1579	1.71032	France
8.6422	8.79825	0.156051	Italy
7.91607	11.4633	3.54726	Japan
3.46998	4.75453	1.28455	Netherlands
13.6094	15.9181	2.30866	Portugal
5.98273	6.03703	0.0543001	Sweden
9.34641	8.04547	-1.30093	Switzerland
5.21101	6.53033	1.31932	United Kingdom
10.0233	7.99434	-2.02895	USA
7.91203	8.59092	0.678884	West Germany
