## Supplementary material for "Rethinking mortality rates in men and women: do men age faster?"

### Sheet: List1
Results of Gompertz-Makeham model
country	MRDT.M	MRDT.F	p.B	M.A	M.B	M.C	F.A	F.B	F.C	miss.years	year
Australia	7.9698	9.13306	0.0591543	3.29036e-05	0.0869717	0.000663829	4.35854e-05	0.0758943	5.34227e-05		1950
Belgium	10.1928	13.4425	0.0476964	0.000178667	0.0680034	-0.000349392	0.000279509	0.051564	-0.000797845		1950
Canada	8.5246	8.29554	0.715038	5.76816e-05	0.0813114	0.000407577	3.31353e-05	0.0835566	0.000128134	2012, 2013, 2014	1950
France	14.4597	12.4419	0.0442604	0.00067134	0.0479365	-0.00155822	0.000165564	0.0557109	-0.000244831		1950
Italy	8.73401	9.46666	0.117489	6.24185e-05	0.0793619	0.000250029	4.82203e-05	0.0732198	4.26533e-05	2013, 2014	1950
Japan	10.1416	12.4166	0.00890954	0.000140727	0.0683471	-0.000430704	0.000130984	0.0558244	-0.000258312		1950
Netherlands	9.5107	11.0706	0.0442954	0.000100926	0.0728808	-0.000194266	0.000142016	0.0626118	-0.000567531		1950
Portugal	11.5989	15.7444	0.0552016	0.000277333	0.0597598	-7.17671e-05	0.000344327	0.0440251	-0.000652045		1950
Sweden	8.39229	8.53193	0.863614	4.65775e-05	0.0825933	0.00047868	3.49212e-05	0.0812415	0.000132061		1950
Switzerland	9.62578	11.7643	0.118407	9.09924e-05	0.0720095	0.00033427	0.000123398	0.0589196	-0.000300044		1950
United Kingdom	10.2424	10.0953	0.766874	0.000153562	0.0676746	-0.00047796	9.47298e-05	0.0686606	-0.000296071	2014	1950
USA	9.56761	9.58451	0.959116	0.000135219	0.0724473	0.000609314	8.69653e-05	0.0723195	-0.000116191		1950
West Germany	9.26717	9.71363	0.316012	0.00011366	0.074796	9.24598e-06	7.61235e-05	0.0713582	-5.85788e-05		1950
Australia	8.06436	8.01907	0.936244	3.39016e-05	0.085952	0.000641814	2.18222e-05	0.0864373	0.000231331		1951
Belgium	10.6483	10.0645	0.604927	0.000209029	0.0650944	-0.000387106	9.25791e-05	0.0688706	-7.09415e-05	2015 included	1951
Canada	7.75711	9.55915	0.0174673	3.45249e-05	0.0893563	0.000672688	6.57362e-05	0.0725114	-0.000145731	2012, 2013, 2014	1951
France	14.1072	13.1601	0.290947	0.000602948	0.0491343	-0.00129012	0.000209032	0.0526703	-0.000438482		1951
Italy	8.74267	9.18948	0.432895	6.10437e-05	0.0792833	0.000321515	4.13328e-05	0.0754284	8.70464e-05	2013, 2014	1951
Japan	10.2177	12.1948	0.0543102	0.00014175	0.0678382	-0.000440261	0.000120288	0.0568397	-0.000225963		1951
Netherlands	10.6357	10.5313	0.903629	0.000162884	0.0651715	-0.00053656	0.000113291	0.065818	-0.000404063		1951
Portugal	11.3921	14.253	0.211245	0.000255714	0.0608448	7.20845e-05	0.000233286	0.0486317	-0.000241068		1951
Sweden	7.89122	8.81639	0.166797	3.30654e-05	0.0878377	0.000644767	4.0622e-05	0.0786203	8.7984e-05		1951
Switzerland	9.64076	10.7554	0.382078	8.80718e-05	0.0718975	0.000335743	8.4191e-05	0.0644463	-6.46784e-05		1951
United Kingdom	9.72194	10.1947	0.3503	0.0001209	0.0712972	-0.000288577	9.69532e-05	0.0679909	-0.000300093	1996, 2014	1951
USA	9.16606	9.4853	0.403568	0.000111408	0.0756211	0.000808795	8.28096e-05	0.0730759	-8.0584e-05		1951
West Germany	9.28897	10.0437	0.114575	0.000112967	0.0746204	5.50428e-05	8.68535e-05	0.0690129	-0.000120838		1951
Australia	7.298	10.5676	2.41147e-05	1.90033e-05	0.0949777	0.000932149	7.54441e-05	0.0655919	-6.81748e-05		1952
Belgium	9.57347	9.5471	0.979718	0.00012992	0.0724029	-1.47721e-05	7.27241e-05	0.0726029	1.2471e-05		1952
Canada	8.15257	9.83776	0.0484485	4.4043e-05	0.085022	0.000593186	7.3047e-05	0.0704578	-0.000177628	2012, 2013, 2014	1952
France	12.6812	12.9455	0.792796	0.000419727	0.0546596	-0.000742532	0.000192254	0.0535433	-0.000347436		1952
Italy	8.31859	9.98566	0.00647408	4.58453e-05	0.0833251	0.000434063	6.0375e-05	0.0694143	-5.40537e-05	2013, 2014	1952
Japan	10.052	11.8976	0.0728334	0.000127143	0.0689564	-0.00034889	0.000107647	0.0582594	-0.000206912		1952
Netherlands	9.69694	10.7823	0.228064	0.000106928	0.071481	-0.000237026	0.00012675	0.0642854	-0.000480306		1952
Portugal	12.2349	14.5681	0.377928	0.000335803	0.0566532	-0.000181785	0.000243856	0.0475797	-0.000303672		1952
Sweden	7.58651	9.58881	0.0539743	2.66209e-05	0.0913657	0.000681926	5.48852e-05	0.0722871	2.38226e-05		1952
Switzerland	8.70084	9.15376	0.743985	5.32396e-05	0.0796644	0.000467595	4.14753e-05	0.0757227	0.000109399		1952
United Kingdom	10.4688	9.58213	0.163362	0.000160264	0.0662108	-0.000420586	7.2646e-05	0.0723375	-0.000179562	2014	1952
USA	9.44891	9.67245	0.62902	0.000131181	0.0733573	0.000659036	9.22031e-05	0.071662	-0.000158552		1952
West Germany	8.94268	9.81784	0.0353058	9.43239e-05	0.07751	0.000152318	7.81139e-05	0.0706008	-0.000104518		1952
Australia	7.25886	9.84488	0.00163259	1.86671e-05	0.0954898	0.000855052	5.6199e-05	0.0704069	3.15928e-05		1953
Belgium	9.99429	13.9503	0.0409405	0.0001594	0.0693543	-0.000186509	0.000316353	0.0496869	-0.00092244		1953
Canada	8.31938	9.74198	0.0902829	4.72044e-05	0.0833171	0.000595657	6.98353e-05	0.0711506	-0.000129522	2012, 2013, 2014	1953
France	13.3125	13.1419	0.885951	0.000490709	0.0520674	-0.000909739	0.000203809	0.0527435	-0.000398962		1953
Italy	8.592	9.09454	0.3858	5.29413e-05	0.0806736	0.000367938	3.96345e-05	0.0762158	6.43726e-05	2013, 2014	1953
Japan	10.01	11.7082	0.140456	0.000122122	0.0692453	-0.000301861	9.99855e-05	0.059202	-0.000172833		1953
Netherlands	8.5737	11.156	0.00901158	5.9174e-05	0.0808457	9.77025e-05	0.000146822	0.0621322	-0.000576068		1953
Portugal	12.978	22.3569	0.0356508	0.000431927	0.0534096	-0.00048177	0.000800268	0.0310037	-0.00133576		1953
Sweden	7.08945	9.53837	0.033056	1.71656e-05	0.0977716	0.000868426	5.27591e-05	0.0726693	8.26253e-05		1953
Switzerland	8.5331	9.93449	0.315307	4.46345e-05	0.0812304	0.000678733	6.18414e-05	0.0697718	-6.86736e-05		1953
United Kingdom	10.2557	11.2399	0.146763	0.000147403	0.0675864	-0.000340016	0.000140945	0.0616686	-0.000483808	2014	1953
USA	8.81475	9.5693	0.193235	9.36356e-05	0.0786349	0.000939758	8.7289e-05	0.0724345	-0.000102117		1953
West Germany	8.69024	10.484	4.35724e-05	8.15294e-05	0.0797616	0.000216491	0.000102059	0.0661149	-0.000228707		1953
Australia	7.06044	9.10386	0.0106389	1.50041e-05	0.0981734	0.000998394	3.74267e-05	0.0761378	0.000150404		1954
Belgium	9.0347	10.2602	0.320711	9.11385e-05	0.0767206	0.000346262	9.6377e-05	0.0675572	-0.000144359		1954
Canada	8.16347	7.92324	0.762564	4.26409e-05	0.0849084	0.000650284	2.62213e-05	0.0874828	0.00014086	2012, 2013, 2014	1954
France	12.7181	15.6129	0.0462736	0.000406505	0.0545009	-0.000622336	0.000361236	0.0443958	-0.000840347		1954
Italy	8.01372	10.001	0.0056899	3.57785e-05	0.086495	0.000539565	5.95199e-05	0.0693076	-5.31531e-05	2013, 2014	1954
Japan	10.2606	13.1316	0.026668	0.00013271	0.0675541	-0.000391853	0.000149563	0.0527845	-0.00036211		1954
Netherlands	9.49185	12.6128	0.0210897	9.40571e-05	0.0730255	-0.000105819	0.000222949	0.0549558	-0.000778086		1954
Portugal	15.6774	17.5134	0.72923	0.000760875	0.0442132	-0.00125154	0.0004042	0.0395782	-0.000667829		1954
Sweden	7.68474	9.02475	0.346848	2.51427e-05	0.0901978	0.000732708	4.23669e-05	0.0768051	6.30399e-05		1954
Switzerland	7.7437	10.3404	0.117553	2.72518e-05	0.0895111	0.000862135	6.5907e-05	0.0670327	1.67701e-05		1954
United Kingdom	9.66343	11.2059	0.0768107	0.000110462	0.0717289	-0.000118386	0.000137984	0.0618554	-0.0004636	2014	1954
USA	8.53311	9.82209	0.0277868	7.84644e-05	0.0812303	0.0011027	9.81519e-05	0.0705702	-0.000146639		1954
West Germany	9.55922	9.03288	0.287483	0.000124445	0.0725108	-5.54851e-05	5.21231e-05	0.076736	5.17566e-05		1954
